# Sweet revenge - *Streptococcus pyogenes* showcases first example of immune evasion through specific IgG glycan hydrolysis

**DOI:** 10.1101/544064

**Authors:** Andreas Naegeli, Eleni Bratanis, Christofer Karlsson, Oonagh Shannon, Raja Kalluru, Adam Linder, Johan Malmström, Mattias Collin

## Abstract

*Streptococcus pyogenes* (Group A streptococcus, GAS) is an important human pathogen responsible for a wide variety of diseases from uncomplicated tonsillitis to life-threatening invasive infections. GAS secretes EndoS, an endoglycosidase able to specifically cleave the conserved *N*-glycan on human IgG antibodies. *In vitro*, removal of this glycan impairs IgG effector functions but its relevance to GAS infection *in vivo* is unclear. Using targeted mass spectrometry, we were able to characterize the effects of EndoS on host IgG glycosylation during the course of natural infections in human patients. We found substantial IgG glycan hydrolysis locally at site of infection as well as systemically in the most severe cases. Using these findings we were able to set up appropriate model systems to demonstrate decreased resistance to phagocytic killing of GAS lacking EndoS *in vitro*, as well as decreased virulence in a mouse model of invasive infection. This study represents the first described example of specific bacterial IgG glycan hydrolysis during infection and highlights the importance of IgG glycan hydrolysis for streptococcal pathogenesis. We thereby offer new insights into the mechanism of immune evasion employed by this pathogen with clear implications for treatment of severe GAS infections and future efforts at vaccine development.
