## Supplemental Table 4 for "Sweet revenge - *Streptococcus pyogenes* showcases first example of immune evasion through specific IgG glycan hydrolysis"

### Sheet: Sheet1
Patient number	Sample name		Time	Strep test	Culture	emm-type	covRS status	Diagnosis		Centrorscore	Grade pain	General malaise		IgG1_GH				IgG2_GH				IgG1				IgG2				IgG3				IgG4				IgG glycan hydrolysis
														EEQYN(GlcNAc)STYR				EEQFN(GlcNAc)STFR				GPSVFPLAPSSK				GLPAPIEK				SCDTPPPCPR				GLPSSIEK				IgG1		IgG2		IgG3-4*		total
														light	heavy	heavy		light	heavy	heavy		light	heavy	heavy		light	heavy	heavy		light	heavy	heavy		light	heavy	heavy
														signal	signal	fmol		signal	signal	fmol		signal	signal	fmol		signal	signal	fmol		signal	signal	fmol		signal	signal	fmol		mg/ml	%	mg/ml	%	mg/ml	%	mg/ml	%
3	Ton2Ctrl1		Day 0	neg	neg			Negative		2	4	5		5904	151857	10		6606	255141	10		647407	1084388	100		110846	983004	200		22363	203380	40		14323	382930	80		0	0	0	0	n.d.	n.d.	0	0
4	Ton2Ctrl2		Day 0	neg	neg			Negative		2	3	4		10909	168645	10		9059	227110	10		711546	1211537	100		162239	976757	200		95518	215766	40		15337	322587	80		0	0	0	0	n.d.	n.d.	0	0
5	Ton2Ctrl3		Day 0	neg	neg			Negative		2	7	2		4240	242053	10		4290	294057	10		270185	283300	20		86046	273267	40		22161	52750	8		19730	117946	16		0	0	0	0	n.d.	n.d.	0	0
8	Ton2Ctrl4		Day 0	neg	neg			Negative		1	3	5		65065	193439	10		80137	231524	10		1505806	1479097	100		279288	1021814	200		434740	188960	40		36931	378492	80		0.528748	40.8871	0.310325	44.1383	n.d.	n.d.	0.839073	34.6294
9	Ton2Ctrl5		Day 0	neg	neg			Negative		2	7	9		11409	146029	10		0	266277	10		803009	286100	20		279886	253708	40		96140	50751	8		0	69302	16		0	0	0	0	n.d.	n.d.	0	0
10	Ton2Ctrl6		Day 0	neg	neg			Negative		2	7	7		0	137155	10		0	236506	10		109151	309156	20		38591	233898	40		7503	39708	8		4866	50208	16		0	0	0	0	n.d.	n.d.	0	0
12	Ton2Ctrl7		Day 0	neg	neg			Negative		1	7	6		273	278258	10		1373	663674	10		13988	570801	20		1067	431422	40		575	56641	8		401	137647	16		0	0	0	0	n.d.	n.d.	0	0
13	Ton2Ctrl8		Day 0	neg	neg			Negative		0	7	1		49706	154778	10		58332	267125	10		2556829	1119504	100		938835	988025	200		263754	230872	40		66584	217666	80		0.50483	17.4012	0.195782	8.00995	n.d.	n.d.	0.700612	11.946
14	Ton2Ctrl9		Day 0	neg	neg			Negative		3	6	6		1470	289334	10		3668	528606	10		111592	539576	20		23321	367375	40		6102	55944	8		3215	106668	16		0	0	0	0	n.d.	n.d.	0	0
16	Ton2Ctrl10		Day 0	neg	neg			Negative		0	5	6		5955	218362	10		2611	258521	10		273997	309223	20		32501	229340	40		28522	66385	8		1694	63605	16		0	0	0	0	n.d.	n.d.	0	0
18	Ton2Ctrl11		Day 0	not	neg			Negative		1	6	9		6903	165737	10		8904	226205	10		286411	287903	20		78037	215835	40		13060	23363	8		3424	87587	16		0	0	0	0	n.d.	n.d.	0	0
19	Ton2Ctrl12		Day 0	not	neg			Negative		1	4	6		13245	112289	10		13083	177487	10		928102	235166	20		270739	173843	40		219114	22424	8		0	53534	16		0	0	0	0	n.d.	n.d.	0	0
23	Ton2Ctrl13		Day 0	neg	neg			Negative		4	6	8		194355	190817	10		68035	344132	10		3576817	823176	100		278345	646798	200		161512	161394	40		60537	197388	80		1.60112	29.0088	0.17725	16.0122	n.d.	n.d.	1.77837	24.9758
24	Ton2Ctrl14		Day 0	neg	neg			Negative		3	8	9		1865	477323	10		3301	657077	10		467658	2018322	100		13306	2522005	200		2561	351012	40		1834	937101	80		0	0	0	0	n.d.	n.d.	0	0
27	Ton2Ctrl15		Day 0	neg	neg			Negative		3	6	4		14750	176375	10		8194	246177	10		3618915	314131	20		759548	221818	40		263057	34514	8		1188	41384	16		0	0	0	0	n.d.	n.d.	0	0
32	Ton2Ctrl17		Day 0	neg	neg			Negative		2	6	4		43557	151966	10		22442	242500	10		1851680	295373	20		182555	188630	40		136842	26405	8		20000	43822	16		0	0	0	0	n.d.	n.d.	0	0
35	Ton2Ctrl18		Day 0	neg	neg			Negative		2	7	7		694	357444	10		4818	558125	10		72653	386459	20		12155	450606	40		932	41722	8		2364	169989	16		0	0	0	0	n.d.	n.d.	0	0
36	Ton2Ctrl19		Day 0	neg	neg			Negative		3	10	6		60	365750	10		116	669985	10		16559	493487	20		873	509160	40		210	39322	8		197	175188	16		0	0	0	0	n.d.	n.d.	0	0
38	Ton2Ctrl20		Day 0	neg	neg			Negative		3	7	7		1976	321439	10		3161	433384	10		143083	1141783	100		3545	1780519	200		3230	216953	40		2579	609059	80		0	0	0	0	n.d.	n.d.	0	0
46	Ton2Ctrl21		Day 0	neg	neg			Negative		1	4	4		12945	213061	10		0	260237	10		2079956	1162553	100		358321	1206834	200		44548	211727	40		26448	449135	80		0	0	0	0	n.d.	n.d.	0	0
47	Ton2Ctrl22		Day 0	neg	neg			Negative		1	6	7		58164	164125	10		109617	196437	10		3249227	922035	100		1146614	755590	200		542002	182443	40		36229	219505	80		0.557089	12.4452	0.500305	12.8169	n.d.	n.d.	1.05739	11.8398
48	Ton2Ctrl23		Day 0	neg	neg			Negative		3	8	7		21656	213418	10		22494	224698	10		3999436	878272	100		650791	1006916	200		87139	159823	40		89982	365602	80		0	0	0	0	n.d.	n.d.	0	0
50	Ton2Ctrl24		Day 0	neg	neg			Negative		3	6	7		441275	261388	10		151366	217365	10		8000351	840905	100		523200	903585	200		269009	313510	40		415388	354822	80		2.65381	21.9592	0.624337	41.9179	n.d.	n.d.	3.27814	21.985
55	Ton2Ctrl25		Day 0	neg	neg			Negative		1	8	1		17215	337604	10		0	287437	10		834061	904992	100		159241	1215365	200		49164	359324	40		29005	545193	80		0	0	0	0	n.d.	n.d.	0	0
58	Ton2Ctrl26		Day 0	neg	neg			Negative		2	5	6		103095	356528	10		100548	391544	10		5716279	604361	100		1615225	564059	200		653999	202197	40		128248	206019	80		0	0	0.230236	3.12567	n.d.	n.d.	0.230236	1.11731
60	Ton2Ctrl27		Day 0	neg	neg			Negative		1	7	1		63612	422029	10		68003	481193	10		3487570	806633	100		782649	970169	200		801746	266109	40		64402	279069	80		0	0	0	0	n.d.	n.d.	0	0
61	Ton2Ctrl28		Day 0	neg	neg			Negative		3	7	5		9441	263922	10		8675	276396	10		3254242	986621	100		1018072	898855	200		189417	295365	40		226115	415390	80		0	0	0	0	n.d.	n.d.	0	0
65	Ton2Ctrl29		Day 0	neg	neg			Negative		3	8	3		109320	185185	10		87926	296029	10		19827530	4149318	400		2509109	1665876	800		2212563	576622	160		496369	584757	320		0.927981	3.82206	0.266295	1.71832	n.d.	n.d.	1.19428	2.59412
2	Ton2GAS1		Day 0	pos	neg			GAS positive		2	8	7		3280	330750	10		3703	424980	10		178068	332219	20		36678	311227	40		15330	90039	8		5074	123065	16		0	0	0	0	n.d.	n.d.	0	0
	Ton2GAS1_F		Day 5	not	neg			follow up						17719	239131	10		20234	280211	10		1687605	1092973	100		216388	1267553	200		110949	254166	40		26754	427738	80						n.d.	n.d.
25	Ton2GAS2		Day 0	pos	neg			GAS positive		4	6	8		54405	177909	10		39748	210738	10		2599695	894255	100		302754	900695	200		122810	149027	40		61254	306142	80		0.480713	13.0177	0.169103	19.5578	n.d.	n.d.	0.649817	13.2307
28	Ton2GAS3		Day 0	pos	neg			GAS positive		4	9	9		47164	183589	10		115104	292359	10		1437120	328687	20		728024	247925	40		90266	37522	8		22431	62004	16		0	0	0.352983	23.3656	n.d.	n.d.	0.352983	13.0217
30	Ton2GAS4		Day 0	pos	neg			GAS positive		1	2	1		1637	203678	10		3251	338702	10		143305	1319268	100		2590	1323819	200		2265	146233	40		7059	436381	80		0	0	0	0	n.d.	n.d.	0	0
37	Ton2GAS5		Day 0	pos	neg			GAS positive		3	3	6		14004	317878	10		12137	473577	10		453754	423621	20		110454	386483	40		20280	53107	8		1359	148515	16		0	0	0	0	n.d.	n.d.	0	0
52	Ton2GAS6		Day 0	pos	neg			GAS positive		2	7	5		15535	292442	10		22119	331742	10		811373	810865	100		154407	1762190	200		17009	392598	40		35207	622293	80		0	0	0	0	n.d.	n.d.	0	0
59	Ton2GAS7		Day 0	pos	neg			GAS positive		3	8	9		21786	470594	10		0	460092	10		3090734	396925	20		356353	441219	40		251133	90028	8		75993	116749	16		0	0	0	0	n.d.	n.d.	0	0
66	Ton2GAS8		Day 0	pos	neg			GAS positive		3	9	7		11633	341673	10		0	398683	10		360695	422202	20		91225	369841	40		12831	78228	8		2721	166194	16		0	0	0	0	n.d.	n.d.	0	0
1	Ton2GAS9		Day 0	pos	GAS	emm9	wt	GAS positive		2	6	5		62445	252841	10		18770	287824	10		1016493	1265943	100		371201	1070555	200		62883	370115	40		85124	390564	80		0	0	0	0	n.d.	n.d.	0	0
	Ton2GAS9_F		Day 3	not	neg			follow up						7922	233308	10		0	226675	10		270897	349960	20		56781	202484	40		5416	46136	8		16156	146775	16		0	0	0	0	n.d.	n.d.	0	0
6	Ton2GAS10		Day 0	pos	GAS	emm1	wt	GAS positive		3	4	6		6726	166540	10		3988	239117	10		1010861	1428078	100		203773	959116	200		238504	250409	40		156306	370604	80		0	0	0	0	n.d.	n.d.	0	0
7	Ton2GAS11		Day 0	pos	GAS	emm1	wt	GAS positive		2	4	6		323	260976	10		875	851412	10		38111	2994254	100		1954	1923627	200		1446	244307	40		322	573845	80		0	0	0	0	n.d.	n.d.	0	0
15	Ton2GAS12		Day 0	pos	GAS	emm11	wt	GAS positive		3	7	6		119987	111936	10		181283	196638	10		5427001	989367	100		2143119	677856	200		666719	180745	40		161772	230856	80		1.68504	24.1834	0.826551	10.1634	n.d.	n.d.	2.51159	15.2318
20	Ton2GAS13		Day 0	pos	GAS	emm22	wt	GAS positive		4	8	8		171283	123285	10		283019	156813	10		1806614	865365	100		575237	778163	200		40013	144493	40		89718	233620	80		2.18398	82.3556	1.61813	85.0974	n.d.	n.d.	3.80211	76.1811
21	Ton2GAS14		Day 0	pos	GAS	emm12	wt	GAS positive		4	8	7		95851	255430	10		126933	418712	10		2035084	455366	20		454935	307797	40		78526	40250	8		8034	115559	16		0.589889	51.9551	0.271794	35.744	n.d.	n.d.	0.861682	43.7814
26	Ton2GAS15		Day 0	pos	GAS	emm75	wt	GAS positive		2	8	7		43011	164715	10		47458	263703	10		449354	291585	20		152709	238900	40		35682	32097	8		22620	65770	16		0	0	0.161352	49.0654	n.d.	n.d.	0.161352	21.1859
31	Ton2GAS16		Day 0	pos	GAS	emm3	wt	GAS positive		4	2	5		19784	112937	10		36097	156184	10		1288791	877861	100		317727	732797	200		59572	141452	40		17216	200795	80		0	0	0.207212	18.579	n.d.	n.d.	0.207212	6.77544
33	Ton2GAS17		Day 0	pos	GAS	emm82	wt	GAS positive		4	7	8		44951	125937	10		17964	199217	10		2244277	936186	100		306751	785993	200		125606	136986	40		41221	175609	80		0.561089	18.4258	0	0	n.d.	n.d.	0.561089	12.5943
	Ton2GAS17_F		Day 3	not	neg			follow up						2295	322991	10		0	348404	10		290528	413034	20		7619	297773	40		10883	69406	8		11144	144096	16		0	0	0	0	n.d.	n.d.	0	0
40	Ton2GAS18		Day 0	pos	GAS	emm12	wt	GAS positive		4	7	7		75699	275064	10		74209	296818	10		1672327	921879	100		204818	1244361	200		82850	214129	40		57752	462659	80		0	0	0.224154	52.9424	n.d.	n.d.	0.224154	8.00707
	Ton2GAS18_F		Day 5	not	GAS			follow up						4917	277494	10		5374	332833	10		520313	356279	20		96413	220438	40		51199	51161	8		22022	145475	16		0	0	0	0	n.d.	n.d.	0	0
42	Ton2GAS19		Day 0	pos	GAS	emm12	wt	GAS positive		2	5	8		73276	224034	10		55758	220947	10		2243102	877472	100		327149	978236	200		211071	176743	40		20752	272071	80		0.514154	15.8339	0.226255	26.3012	n.d.	n.d.	0.740409	17.1037
43	Ton2GAS20		Day 0	pos	GAS	emm1	wt	GAS positive		2	4	5		22500	265742	10		27906	253324	10		971857	936386	100		249413	1322860	200		112214	262073	40		20324	495987	80		0	0	0	0	n.d.	n.d.	0	0
49	Ton2GAS21		Day 0	pos	GAS	n.d.*	n.d.*	GAS positive		3	8	7		93419	192341	10		49083	208689	10		1340511	1032567	100		289749	859719	200		51589	175839	40		60497	316872	80		0.763499	46.2984	0.210868	24.3235	n.d.	n.d.	0.974368	35.2726
53	Ton2GAS22		Day 0	pos	GAS	n.d.*	n.d.*	GAS positive		3	9	7		244573	191918	10		56362	174695	10		3183376	664021	100		227604	671378	200		113386	201717	40		1721	239508	80		2.00326	32.8959	0.289258	33.1705	n.d.	n.d.	2.29252	32.4444
	Ton2GAS22_F		Day 7	not	GAS			follow up						27581	315972	10		9789	340235	10		673217	376267	20		14858	259906	40		28644	51423	8		6393	155717	16		0	0	0	0	n.d.	n.d.	0	0
54	Ton2GAS23		Day 0	pos	GAS	n.d.*	n.d.*	GAS positive		3	9	7		62799	131142	10		102265	172222	10		1462378	927137	100		517521	747941	200		140025	122592	40		68306	182353	80		0.75276	37.5708	0.532376	0	n.d.	n.d.	1.28514	29.3953
57	Ton2GAS24		Day 0	pos	GAS	n.d.*	n.d.*	GAS positive		3	6	8		83690	207900	10		73556	298871	10		2687381	2826707	100		622521	1796683	200		302068	402093	40		56245	656774	80		0.632797	52.3993	0.220655	24.7577	n.d.	n.d.	0.853452	38.1304
62	Ton2GAS25		Day 0	pos	GAS	emm3	wt	GAS positive		3	6	5		65915	397567	10		17126	474274	10		3445639	362282	20		459178	370071	40		61890	92577	8		31216	132981	16		0	0	0	0	n.d.	n.d.	0	0
63	Ton2GAS26		Day 0	pos	GAS	emm94	wt	GAS positive		3	8	6		373184	350541	10		352372	558592	10		5865660	5407698	400		820967	4096718	800		559553	1114751	160		127527	1474547	320		1.67351	30.3651	0.56557	27.4294	n.d.	n.d.	2.23909	26.9982
						* n.d. : Not determined due to missing isolates																																				*Glycan hydrolysis of IgG3 and IgG4 could not be measured in these samples due to interfering background signals
