## Supplemental Table 5 for "Sweet revenge - *Streptococcus pyogenes* showcases first example of immune evasion through specific IgG glycan hydrolysis"

### Sheet: Sheet1
Patient number	Sample number	Sample type	Condition	Other conditions	Pathogen	emm-type	covRS status	Time since admission	Comments	SRM sample name	Dilution factor		IgG1_GH				IgG2_GH				IgG3&4_GH				IgG1				IgG2				IgG3				IgG4				IgG glycan hydrolysis
													EEQYN(GlcNAc)STYR				EEQFN(GlcNAc)STFR				EEQYN(GlcNAc)STFR				GPSVFPLAPSSK				GLPAPIEK				SCDTPPPCPR				GLPSSIEK				IgG1		IgG2		IgG3-4		total
													light	heavy	heavy		light	heavy	heavy		light	heavy	heavy		light	heavy	heavy		light	heavy	heavy		light	heavy	heavy		light	heavy	heavy
													signal	signal	fmol		signal	signal	fmol		signal	signal	fmol		signal	signal	fmol		signal	signal	fmol		signal	signal	fmol		signal	signal	fmol		mg/ml	%	mg/ml	%	mg/ml	%	mg/ml	%
158	3040	plasma	septic shock	bacteremia	S. aureus			20h		SepCtrl1	80		37926	335874	10		66219	485315	10		4199	163728	5		41282904	23600262	200		16441229	9684634	200		8833766	4057777	40		1093227	2220877	80		0	0	0	0	0	0	0	0
199	3162	plasma	septic shock	bacteremia	E. coli			0h		SepCtrl2	80		32086	289924	10		11631	364885	10		858	117687	5		106289536	21847512	200		6018388	9077475	200		1979030	3203760	40		237781	2486037	80		0	0	0	0	0	0	0	0
194	3146	plasma	septic shock	bacteremia	E. coli			0h		SepCtrl3	80		23837	401184	10		26355	488621	10		2210	165750	5		58014668	23937504	200		11263188	9499482	200		6910557	3939608	40		1012494	2673718	80		0	0	0	0	0	0	0	0
71	2358	plasma	severe sepsis	bacteremia	S. aureus			24h		SepCtrl4	80		18800	260762	10		34261	362735	10		4984	115905	5		34508296	17729230	200		18914542	8635257	200		8503328	2994615	40		3631254	2434322	80		0	0	0	0	0	0	0	0
72	2410	plasma	severe sepsis	bacteremia	E. coli			0h		SepCtrl5	80		16384	396495	10		14393	458720	10		1666	173357	5		68495664	26502384	200		12659934	12696987	200		19688276	4424137	40		909668	3385829	80		0	0	0	0	0	0	0	0
106	2821	plasma	severe sepsis	bacteremia	GGS			6h		SepCtrl6	80		21498	269842	10		32625	386889	10		9487	115620	5		62958728	24990092	200		15638676	9699688	200		8455240	3719738	40		3906505	3014539	80		0	0	0	0	0	0	0	0
114	2868	plasma	sepsis	bacteremia	S. aureus			0h		SepCtrl7	80		33620	268219	10		13825	324242	10		337	94341	5		157830992	18974864	200		9795806	6880948	200		9539425	3240628	40		191678	2022561	80		0	0	0	0	0	0	0	0
133	2949	plasma	septic shock	bacteremia	S. aureus			10h		SepCtrl8	80		34242	349547	10		44362	442453	10		4309	158397	5		39529340	29982924	200		11301535	11214962	200		3629407	3817208	40		820821	3235287	80		0	0	0	0	0	0	0	0
141	2972	plasma	severe sepsis	bacteremia	GBS			18h		SepCtrl9	80		9222	242113	10		5502	394498	10		620	94342	5		49895196	20350226	200		3085158	9467530	200		7477440	3250571	40		792399	2808373	80		0	0	0	0	0	0	0	0
204	3176	plasma	sepsis	bacteremia	E. faecalis			0h		SepCtrl10	80		10784	148597	10		16172	154916	10		790	49670	5		36993408	8779542	200		10433872	4033243	200		1916390	1801578	40		898962	1094651	80		0	0	0	0	0	0	0	0
223	3231	plasma	sepsis	bacteremia	Enterococcus			3h		SepCtrl11	80		33779	434181	10		20999	506657	10		3044	178373	5		79452896	30791974	200		13877129	13152968	200		10176722	4436056	40		1379641	3721860	80		0	0	0	0	0	0	0	0
251	3808	plasma	sepsis	bacteremia	E. coli			0h		SepCtrl12	80		4737	53097	10		13655	417409	10		814	133913	5		53397832	23058072	200		14099714	8459688	200		9338241	3709383	40		488580	2548212	80		0	0	0	0	0	0	0	0
490	4189	plasma	sepsis	bacteremia	K. pneumoniae			0h		SepCtrl13	80		8802	152844	10		5094	171596	10		1969	58216	5		38790176	10187042	200		4143407	4412128	200		1657793	1882683	40		1507209	1373464	80		0	0	0	0	0	0	0	0
102	2789	plasma	severe sepsis	bacteremia	E. faecalis			0h		SepCtrl14	80		18071	402879	10		29864	544023	10		1789	162726	5		81395544	29444974	200		23722762	13153005	200		5095143	4330131	40		1093579	2926287	80		0	0	0	0	0	0	0	0
4	2646	plasma	septic shock		GAS	n.d.*	n.d.*	18h		SepGAS1	80		112137	305785	10		111607	382375	10		8641	111917	5		72319704	19313328	200		15764134	9913307	200		5592149	3406708	40		1485587	2648304	80		0.0461177	0.60598	0.020935	0.639749	0	0	0.0670527	0.579159
5	2653	plasma	sepsis		GAS	n.d.*	n.d.*	0h		SepGAS2	80		15545	273647	10		23437	436960	10		2841	121018	5		63194136	25737980	200		11620866	10524134	200		8550264	3240004	40		686372	3008451	80		0	0	0	0	0	0	0	0
68	2331	plasma	severe sepsis		GAS	n.d.*	n.d.*	4h		SepGAS3	80		13020	264923	10		18612	328161	10		3119	102103	5		71420192	19798362	200		15222901	9152431	200		6652830	3177805	40		2434690	2145106	80		0	0	0	0	0	0	0	0
78	2429	plasma	severe sepsis		GAS	n.d.*	n.d.*	0h		SepGAS4	80		45786	340579	10		26145	451532	10		1391	147673	5		102544528	27693296	200		13067563	11305624	200		3092813	4122321	40		131506	3198608	80		0	0	0	0	0	0	0	0
149	3008	plasma	sepsis		GAS	n.d.*	n.d.*	12h		SepGAS5	80		30861	289166	10		41617	375016	10		2640	140312	5		51808932	23907746	200		14232370	10670489	200		6464341	4000280	40		1115345	2906099	80		0	0	0	0	0	0	0	0
168	3070	plasma	severe sepsis		GAS	n.d.*	n.d.*	0h		SepGAS6	80		21573	301126	10		32076	405699	10		2567	112521	5		61064696	24969544	200		9052660	8980053	200		6780119	3525512	40		876573	2726180	80		0	0	0	0	0	0	0	0
201	3168	plasma	sepsis		GAS	n.d.*	n.d.*	12h		SepGAS7	80		16818	425792	10		19651	533180	10		5845	198070	5		52047552	32265274	200		10674542	13392921	200		9557014	4494928	40		2379813	3878758	80		0	0	0	0	0	0	0	0
208	3187	plasma	severe sepsis		GAS	n.d.*	n.d.*	0h		SepGAS8	80		38371	254450	10		30666	359489	10		1242	117588	5		58394744	23069628	200		14996353	8213992	200		5271790	2908639	40		913050	2619683	80		0	0	0	0	0	0	0	0
233	3755	plasma	severe sepsis		GAS	n.d.*	n.d.*	0h		SepGAS9	80		8553	82135	10		20457	445770	10		2391	125407	5		37946088	27187712	200		18511376	11898178	200		4680457	3986845	40		1131479	3152034	80		0	0	0	0	0	0	0	0
429	4122	plasma	septic shock	bacteremia	GAS	n.d.*	n.d.*	12h		SepGAS10	80		437731	263364	10		399685	346080	10		17585	119714	5		53930704	20689586	200		8116867	8727956	200		7175230	3081517	40		396526	2461611	80		0.209019	3.94541	0.0828345	4.32837	0.00807748	1.70021	0.299931	3.90198
557	4415	plasma	septic shock	bacteremia	GAS emm3	emm3	wt	2h	patient 3**	SepGAS11	80		1408749	330468	10		2230592	395476	10		161468	136095	5		21529252	21314978	200		5445144	10646616	200		1202617	3263348	40		638109	2978655	80		0.536092	26.1147	0.404548	38.438	0.0652413	28.7406	1.00588	30.1858
	4414	plasma						26h		SepGAS11_2	80		1371191	403073	10		1937873	500003	10		173718	182703	5		99331456	28509128	200		16316174	12392019	200		4632281	4164927	40		964824	3277697	80		0.427809	6.04138	0.277986	10.2597	0.0522851	13.0124	0.75808	7.43755
	4416	plasma						2d		SepGAS11_3	80		1157963	303461	10		1551221	422574	10		117477	99336	5		113967088	24835382	200		17606458	10357554	200		4858558	3155374	40		963034	2786378	80		0.479874	5.14527	0.263294	7.52688	0.0650316	12.8397	0.8082	6.06254
	4417	plasma						5d		SepGAS11_4	80		1144148	288990	10		1154184	315190	10		133944	115298	5		102021704	20833540	200		16042633	9288139	200		5033528	3332393	40		892299	2182684	80		0.497892	5.00259	0.262647	7.38949	0.0638822	11.5526	0.824421	5.8636
	4425	plasma						12d		SepGAS11_5	80		662793	331998	10		832818	442659	10		83078	137313	5		110333760	24623384	200		11968863	9887104	200		3965988	3244210	40		1337704	3055601	80		0.25106	2.75681	0.134943	5.41697	0.03327	6.2357	0.419273	3.45605
558	4419	plasma	severe sepsis	bacteremia	GAS emm3	emm3	wt	12h		SepGAS12	80		35373	260288	10		13406	339208	10		1560	99329	5		72448184	18642682	200		5829716	8941692	200		3453127	2635358	40		369241	1984367	80		0	0	0	0	0	0	0	0
559	4420	plasma	severe sepsis	bacteremia	GAS emm1	emm1	wt	20h		SepGAS13	80		31222	286222	10		18949	302900	10		3550	95764	5		68929896	20566788	200		10277197	9826009	200		6841052	3209679	40		1388922	2996546	80		0	0	0	0	0	0	0	0
561	4421	plasma	severe sepsis	bacteremia	GAS emm1	emm1	wt	0h		SepGAS14	80		15497	364641	10		15826	403675	10		1190	163547	5		53593448	25816940	200		12352989	11252659	200		3322685	3943802	40		155413	3080154	80		0	0	0	0	0	0	0	0
567	4470	plasma	severe sepsis	bacteremia	GAS emm28	emm28	CovS I250S	24h		SepGAS15	80		24459	291075	10		28250	367969	10		1125	110549	5		53610860	23048728	200		12198868	9005172	200		4434086	3452425	40		1258285	2642607	80		0	0	0	0	0	0	0	0
582	5781	plasma	septic shock	bacteremia, necrotizing fasciitis	GAS emm89	emm89	wt	24h	after onset of IVIG, patient 2**	SepGAS16	80		215374	311072	10		161860	402678	10		7046	120399	5		125837672	21566686	200		20172574	8829438	200		11858003	3176202	40		1422314	2522976	80		0.0870698	0.734227	0.0288305	0.613215	0	0	0.1159	0.659736
	thigh_1	wound swab						24h		SepGAS16_thigh1	1		837640	199224	10		540300	156383	10		27523	65590	5		11952618	2614185	40		1244684	986507	40		1976804	425500	8		74517	258900	16		0.00660939	28.4501	0.0030976	47.7217	0.000288434	12.5284	0.00999542	31.2116
	thigh_3	wound swab						48h		SepGAS16_thigh3	1		21147	254473	10		11892	101802	10		3149	102648	5		1328088	913030	40		939939	707615	40		170983	266813	8		69474	209061	16		0	0	0	0	0	0	0	0
583	5783	plasma	septic shock	bacteremia, necrotizing fasciitis	GAS emm89	emm89	wt	96h	after onset of IVIG, patient 1**	SepGAS17	80		43676	263564	10		33245	286107	10		5074	89058	5		148153712	13300010	200		26801988	7823627	200		7812490	2511445	40		5208429	2369095	80		0	0	0	0	0	0	0	0
	shoulder	wound swab						96h		SepGAS17_shoulder	1		34907	204186	10		23314	132942	10		3810	72959	5		8835664	1885273	40		4520037	966472	40		624528	405639	8		461146	267784	16		0	0	0.00015723	0.653478	0	0	0.00015723	0.302903
146	2993	plasma	septic shock	bacteremia	GAS	n.d.*	n.d.*	7h		SepGAS18	80		73785	343051	10		71061	426417	10		4458	151681	5		106629680	26041440	200		19919020	11146597	200		7658940	4047951	40		1064825	3084888	80		0	0	0.0119527	0.325035	0	0	0.0119527	0.0951825
							* n.d. : Not determined due to missing isolates
							** patient 1-3 refers to the numbering in figure 3
